# Neural Representation of Associative Threat Learning in Pulvinar Divisions, Lateral Geniculate Nucleus, and Mediodorsal Thalamus in Humans

**DOI:** 10.1101/2025.07.09.663823

**Authors:** Muhammad Badarnee, Zhenfu Wen, B. Isabel Moallem, Stephen Maren, Mohammed R Milad

## Abstract

Understanding the neural mechanisms underlying associative threat learning is essential for advancing behavioral models of threat and adaptation. We investigated distinct activation patterns across thalamic pulvinar divisions, the lateral geniculate nucleus (LGN), and the mediodorsal thalamus (MD) during associative threat learning using fMRI. The anterior pulvinar and MD exhibited parallel activation patterns, that may reflect distinct contributions to automatic and more deliberative learning processes. Additionally, our findings suggest a hierarchical functional organization of pulvinar activation during fear conditioning, in which coordinated activation among inferior, lateral, medial, and anterior divisions may support the integration of threat-related information. Pulvinar divisions and the MD showed activation during extinction learning and exhibited activation patterns consistent with salience processing during extinction recall and threat renewal. LGN activation patterns were consistent with feedforward visual processing. These findings extend current models of threat learning and memory by suggesting distinct patterns of thalamic involvement across associative threat learning and memory and providing a functional framework for investigating thalamic contributions to these processes.
