## Supplementary Table 1 for "Neural Representation of Associative Threat Learning in Pulvinar Divisions, Lateral Geniculate Nucleus, and Mediodorsal Thalamus in Humans"

### Sheet: Sheet1
Activation during conditioning: RM-ANOVA for trial-level analysis and t-test for block-level comparisons in pulvinar divisions
		A. Anterior pulvinar								B. Medial pulvinar									C. Inferior pulvinar									D. Lateral pulvinar
	Main effects									Main effects									Main effects									Main effects
		F	DF	DF error	P-value	η²p					F	DF	DF error	P-value	η²p					F	DF	DF error	P-value	η²p					F	DF	DF error	P-value	η²p
	CS	19.47	1	292	1.434e-05	0.06				CS	19.24	1	292	1.615e-05	0.062				CS	12.54	1	292	0.0004643	0.041				CS	20.6	1	292	8.284e-06	0.066
	Trial	7.93	2.9	847.59	4.067e-05	0.026				Trial	4.88	2.66	776.35	0.003	0.016				Trial	7.03	1.93	562.95	0.001	0.023				Trial	6.68	2.86	834.87	0.0002432	0.022
	Trial*CS	4.99	3	876	0.0019	0.017				Trial*CS	3.05	2.89	776.35	0.03	0.01				Trial*CS	2.735	2.49	562.95	0.053	0.009				Trial*CS	2.25	2.91	834.87	0.083	0.008
	Post-hocs							95% CI for mean difference		Post-hocs							95% CI for mean difference		Post-hocs							95% CI for mean difference		Post-hocs							95% CI for mean difference
		T	DF	p value	FDR p value	Cohen's d	Lower	Upper			T	DF	p value	FDR p value	Cohen's d	Lower	Upper			T	DF	p value	FDR p value	Cohen's d	Lower	Upper			T	DF	p value	FDR p value	Cohen's d	Lower	Upper
	CS+ vs. CS-									CS+ vs. CS-									CS+ vs. CS-									CS+ vs. CS-
	Trial 1	0.97	292	0.333	0.444	0.057	-0.062	0.183		Trial 1	2.35	292	0.02	0.026	0.137	0.023	0.267		Trial 1	3.14	292	0.002	0.008	0.183	0.064	0.281		Trial 1	2.83	292	0.005	0.01	0.165	0.059	0.331
	Trial 2	4.91	292	1.526e-06	1.04e-06	0.287	0.174	0.406		Trial 2	3.08	292	0.002	0.004	0.18	0.044	0.276		Trial 2	2.32	292	0.021	0.028	0.136	0.008	0.226		Trial 2	3.44	292	0.0006645	0.002658	0.201	0.079	0.364
	Trial 3	0.11	292	0.914	0.914	0.006	-0.119	0.133		Trial 3	0.15	292	0.88	0.88	0.009	-0.105	0.123		Trial 3	-0.57	292	0.567	0.567	-0.033	-0.129	0.071		Trial 3	0.24	292	0.807	0.807	0.014	-0.111	0.143
	Trial 4	3.58	292	0.0004053	0.0008106	0.209	0.112	0.385		Trial 4	3.8	292	0.0001752	0.0007008	0.222	0.123	0.386		Trial 4	2.48	292	0.014	0.028	0.145	0.03	0.266		Trial 4	2.68	292	0.008	0.01	0.157	0.049	0.317
	Block comparison CS+ vs. CS-						95% CI for mean difference			Block comparison CS+ vs. CS-						95% CI for mean difference			Block comparison CS+ vs. CS-						95% CI for mean difference			Block comparison CS+ vs. CS-						95% CI for mean difference
		T	DF	p value	Cohen's d	Lower	Upper				T	DF	p value	Cohen's d	Lower	Upper				T	DF	p value	Cohen's d	Lower	Upper				T	DF	p value	Cohen's d	Lower	Upper
		4.41	292	1.434e-05	0.258	0.084	0.219				4.39	292	1.615e-05	0.256	0.086	0.226				3.54	292	0.0004643	0.207	0.056	0.195				4.54	292	8.284e-06	0.265	0.092	0.232
