## Supplementary Table 2 for "Neural Representation of Associative Threat Learning in Pulvinar Divisions, Lateral Geniculate Nucleus, and Mediodorsal Thalamus in Humans"

### Sheet: Sheet1
Activation during conditioning: RM-ANOVA for trial-level analysis and t-test for block-level comparisons in mediodorsal thalamus and lateral geniculate nucleus (LGN)
			A. Mediodorsal thalamus								B. LGN
	Main effects									Main effects
		F	DF	DF error	P-value	η²p					F	DF	DF error	P-value	η²p
	CS	41.08	1	292	5.83e-10	0.123				CS	11.24	1	292	0.000907	0.037
	Trial	5.06	2.86	834.91	0.002	0.017				Trial	7.03	2.07	605.17	0.0008187	0.024
	Trial*CS	3.97	3	876	0.008	0.013				Trial*CS	3.01	2.86	605.17	0.032	0.01
	Post-hocs							95% CI for mean difference		Post-hocs							95% CI for mean difference
		T	DF	p value	FDR p value	Cohen's d	Lower	Upper			T	DF	p value	FDR p value	Cohen's d	Lower	Upper
	CS+ vs. CS-									CS+ vs. CS-
	Trial 1	1.26	292	0.207	0.207	0.074	-0.049	0.223		Trial 1	4.77	292	2.94e-06	1.176e-05	0.279	0.125	0.302
	Trial 2	4.86	292	1.889e-06	3.778e-06	0.284	0.216	0.511		Trial 2	0.72	292	0.473	0.63	0.042	-0.058	0.125
	Trial 3	2.28	292	0.024	0.032	0.133	0.023	0.32		Trial 3	-0.02	292	0.981	0.981	-0.001	-0.087	0.085
	Trial 4	5.11	292	5.773e-07	2.3092e-06	0.299	0.23	0.517		Trial 4	1.22	292	0.222	0.444	0.071	-0.043	0.184
	Block comparison CS+ vs. CS-						95% CI for mean difference			Block comparison CS+ vs. CS-						95% CI for mean difference
		T	DF	p value	Cohen's d	Lower	Upper				T	DF	p value	Cohen's d	Lower	Upper
		6.41	292	5.831e-10	0.374	0.173	0.325				3.35	292	0.000907	0.196	0.039	0.151
