## Supplementary Table 3 for "Neural Representation of Associative Threat Learning in Pulvinar Divisions, Lateral Geniculate Nucleus, and Mediodorsal Thalamus in Humans"

### Sheet: Sheet1
Detailed statistical parameters of the mediation model per iteration
	A. Parameters of each iteration									B. Aggregated parameters across iteration
Iterations					95% CI (10,000 bootsrapps)						Averaged path coffiecent
Fold 1	Path	Path coffiecent	P-value	Lower	Upper	R squared				Lateral–Anterior	0.25
	Lateral–Anterior	0.2	0.004	0.043	0.349	Anterior	0.743			Lateral–Medial	0.4916
	Lateral–Medial	0.55	0	0.36	0.7	Medial	0.709			Inferior–Medial	0.485
	Inferior–Medial	0.46	8.052e-10	0.24	0.611					Inferior–Anterior	-0.123
	Inferior–Anterior	0.06	0.437	-0.15	0.26					Medial–Anterior	0.728
	Medial–Anterior	0.63	2.077e-12	0.46	0.87
												Averaged R squared
										Anterior		0.7366
					95% CI (10,000 bootsrapps)					Medial		0.6968
Fold 2	Path	Path coffiecent	P-value	Lower	Upper	R squared
	Lateral–Anterior	0.18	0.024	0.01	0.35	Anterior	0.719
	Lateral–Medial	0.45	3.553e-15	0.35	0.6	Medial	0.79			C. Parameters of an independent cohort
	Inferior–Medial	0.5	0	0.43	0.72								95% CI (10,000 bootsrapps)
	Inferior–Anterior	-0.51	1.383e-12	-0.73	0.1						Path coffiecent	P-value	Lower	Upper	R squared
	Medial–Anterior	1.04	0	0.73	1.34					Lateral–Anterior	0.25	0.0003301	0.06	0.49	Anterior	0.719
										Lateral–Medial	0.42	0	0.34	0.51	Medial	0.747
										Inferior–Medial	0.49	6.61e-16	0.28	0.75
										Inferior–Anterior	-0.05	0.601	-0.29	0.15
					95% CI (10,000 bootsrapps)					Medial–Anterior	0.71	1.065e-10	0.47	0.97
Fold 3	Path	Path coffiecent	P-value	Lower	Upper	R squared
	Lateral–Anterior	0.34	6.373e-07	0.2	0.45	Anterior	0.798
	Lateral–Medial	0.47	1.063e-08	0.18	0.68	Medial	0.586
	Inferior–Medial	0.5	1.713e-07	0.33	0.7
	Inferior–Anterior	0.15	0.055	-0.05	0.34
	Medial–Anterior	0.56	6.217e-15	0.41	0.72
					95% CI (10,000 bootsrapps)
Folds 1-2 (combined)	Path	Path coffiecent	P-value	Lower	Upper	R squared
	Lateral–Anterior	0.2	0.0002774	0.08	0.35	Anterior	0.689
	Lateral–Medial	0.5	0	0.39	0.62	Medial	0.752
	Inferior–Medial	0.48	0	0.41	0.62
	Inferior–Anterior	-0.3	3.099e-08	-0.54	0.12
	Medial–Anterior	0.81	0	0.62	1.08
					95% CI (10,000 bootsrapps)
Folds 1-3 (combined)	Path	Path coffiecent	P-value	Lower	Upper	R squared
	Lateral–Anterior	0.26	5.276e-08	0.16	0.35	Anterior	0.764
	Lateral–Medial	0.52	0	0.36	0.64	Medial	0.646
	Inferior–Medial	0.47	3.775e-15	0.33	0.6
	Inferior–Anterior	0.13	0.023	-0.016	0.26
	Medial–Anterior	0.58	0	0.48	0.72
					95% CI (10,000 bootsrapps)
Folds 2-3 (combined)	Path	Path coffiecent	P-value	Lower	Upper	R squared
	Lateral–Anterior	0.32	4.837e-09	0.2	0.48	Anterior	0.707
	Lateral–Medial	0.46	0	0.31	0.58	Medial	0.698
	Inferior–Medial	0.5	0	0.43	0.66
	Inferior–Anterior	-0.27	3.542e-07	-0.53	0.18
	Medial–Anterior	0.75	0	0.57	1.03
Note	Anterior = anterior pulvinar
	lateral = lateral pulvinar
	Inferior = inferior pulvinar
	Medial = medial pulvinar
	95% CI = 95% confidence interval
