## Supplementary Table 4 for "Neural Representation of Associative Threat Learning in Pulvinar Divisions, Lateral Geniculate Nucleus, and Mediodorsal Thalamus in Humans"

### Sheet: Sheet1
Activation during extinction: RM-ANOVA for trial-level analysis and t-test for block-level comparisons in pulvinar divisions
		A. Anterior pulvinar								B. Medial pulvinar									C. Inferior pulvinar									D. Lateral pulvinar
	Main effects									Main effects									Main effects									Main effects
		F	DF	DF error	P-value	η²p					F	DF	DF error	P-value	η²p					F	DF	DF error	P-value	η²p					F	DF	DF error	P-value	η²p
	CS	8.1	1	319	0.005	0.025				CS	4.36	1	319	0.038	0.013				CS	4.07	1	319	0.044	0.013				CS	6.65	1	319	0.01	0.02
	Trial	6.31	2.93	933.92	0.0003505	0.019				Trial	7.15	2.86	913.47	0.0001274	0.022				Trial	5.62	2.84	904.97	0.001	0.017				Trial	4.22	2.75	878.5	0.007	0.013
	Trial*CS	0.87	2.92	933.92	0.453	0.003				Trial*CS	2.37	2.89	913.46	0.071	0.007				Trial*CS	4.71	2.85	904.97	0.003	0.015				Trial*CS	1.45	3	957	0.22	0.005
	Post-hocs							95% CI for mean difference		Post-hocs							95% CI for mean difference		Post-hocs							95% CI for mean difference		Post-hocs							95% CI for mean difference
		T	DF	p value	FDR p value	Cohen's d	Lower	Upper			T	DF	p value	FDR p value	Cohen's d	Lower	Upper			T	DF	p value	FDR p value	Cohen's d	Lower	Upper			T	DF	p value	FDR p value	Cohen's d	Lower	Upper
	CS+ vs. CS-									CS+ vs. CS-									CS+ vs. CS-									CS+ vs. CS-
	Trial 1	0.81	319	0.42	0.42	0.045	-0.081	0.194		Trial 1	0.97	319	0.333	0.666	0.054	-0.069	0.204		Trial 1	3.1	319	0.002	0.008	0.174	0.066	0.294		Trial 1	1.11	319	0.268	0.536	0.062	-0.059	0.212
	Trial 2	2.82	319	0.005	0.02	0.158	0.056	0.314		Trial 2	3.1	319	0.002	0.008	0.173	0.075	0.335		Trial 2	2.26	319	0.024	0.048	0.127	0.016	0.226		Trial 2	2.83	319	0.005	0.02	0.158	0.063	0.349
	Trial 3	1.13	319	0.261	0.348	0.063	-0.051	0.187		Trial 3	0.45	319	0.561	0.748	0.025	-0.089	0.142		Trial 3	-1.61	319	0.107	0.142	-0.09	-0.168	0.016		Trial 3	0.69	319	0.493	0.657	0.039	-0.082	0.17
	Trial 4	1.13	310	0.257	0.348	0.063	-0.054	0.199		Trial 4	-0.24	319	0.808	0.808	-0.014	-0.13	0.101		Trial 4	-0.04	319	0.97	0.97	-0.002	-0.114	0.11		Trial 4	0.34	319	0.734	0.734	0.019	-0.105	0.149
	Block comparison CS+ vs. CS-						95% CI for mean difference			Block comparison CS+ vs. CS-						95% CI for mean difference			Block comparison CS+ vs. CS-						95% CI for mean difference			Block comparison CS+ vs. CS-						95% CI for mean difference
		T	DF	p value	Cohen's d	Lower	Upper				T	DF	p value	Cohen's d	Lower	Upper				T	DF	p value	Cohen's d	Lower	Upper				T	DF	p value	Cohen's d	Lower	Upper
		2.85	319	0.005	0.159	0.03	0.162				2.09	319	0.038	0.117	0.004	0.138				2.02	319	0.044	0.113	0.001	0.11				2.58	319	0.01	0.144	0.021	0.153
