## Supplementary Table 5 for "Neural Representation of Associative Threat Learning in Pulvinar Divisions, Lateral Geniculate Nucleus, and Mediodorsal Thalamus in Humans"

### Sheet: Sheet1
Activation during extinction: RM-ANOVA for trial-level analysis and t-test for block-level comparisons in mediodorsal thalamus and lateral geniculate nucleus (LGN)
			A. Mediodorsal thalamus								B. LGN
	Main effects									Main effects
		F	DF	DF error	P-value	η²p					F	DF	DF error	P-value	η²p
	CS	9.25	1	310	0.003	0.028				CS	7.07	1	319	0.008	0.022
	Trial	6.4	3	957	0.0002708	0.02				Trial	11.51	2.77	883.98	5.205e-07	0.035
	Trial*CS	0.15	2.85	945.04	0.92	0.0004854				Trial*CS	3.2	3	957	0.023	0.01
	Post-hocs							95% CI for mean difference		Post-hocs							95% CI for mean difference
		T	DF	p value	FDR p value	Cohen's d	Lower	Upper			T	DF	p value	FDR p value	Cohen's d	Lower	Upper
	CS+ vs. CS-									CS+ vs. CS-
	Trial 1	1.14	319	0.256	0.256	0.064	-0.071	0.268		Trial 1	3.76	319	0.0002	0.0008	0.21	0.087	0.279
	Trial 2	2.32	319	0.021	0.084	0.13	0.025	0.301		Trial 2	0.42	319	0.667	0.889	0.023	-0.071	0.11
	Trial 3	1.57	319	0.118	0.232	0.088	-0.029	0.258		Trial 3	-0.091	319	0.927	0.927	-0.005	-0.09	0.082
	Trial 4	1.36	319	0.174	0.232	0.076	-0.046	0.252		Trial 4	0.91	319	0.364	0.728	0.051	-0.05	0.137
	Block comparison CS+ vs. CS-						95% CI for mean difference			Block comparison CS+ vs. CS-						95% CI for mean difference
		T	DF	p value	Cohen's d	Lower	Upper				T	DF	p value	Cohen's d	Lower	Upper
		3.04	319	0.003	0.17	0.042	0.197				2.66	319	0.008	0.149	0.016	0.105
