## Supplementary Table 6 for "Neural Representation of Associative Threat Learning in Pulvinar Divisions, Lateral Geniculate Nucleus, and Mediodorsal Thalamus in Humans"

### Sheet: Sheet1
Activation during recall: RM-ANOVA for trial-level analysis and t-test for block-level comparisons in pulvinar divisions
		A. Anterior pulvinar								B. Medial pulvinar									C. Inferior pulvinar									D. Lateral pulvinar
	Main effects									Main effects									Main effects									Main effects
		F	DF	DF error	P-value	η²p					F	DF	DF error	P-value	η²p					F	DF	DF error	P-value	η²p					F	DF	DF error	P-value	η²p
	CS	6.22	1	411	0.013	0.015				CS	4.13	1	411	0.043	0.01				CS	3.8	1	411	0.052	0.009				CS	2.7	1	411	0.101	0.007
	Trial	3.73	2.8	1150.21	0.013	0.009				Trial	2.62	2.92	1199.66	0.051	0.006				Trial	6.21	2.91	1196.41	0.0004069	0.015				Trial	2.07	2.78	1122.47	0.108	0.005
	Trial*CS	3.14	3	1233	0.025	0.008				Trial*CS	2.34	2.92	1199.66	0.074	0.006				Trial*CS	1.52	2.91	1196.41	0.209	0.004				Trial*CS	1.07	3	1233	0.36	0.003
	Post-hocs							95% CI for mean difference		Post-hocs							95% CI for mean difference		Post-hocs							95% CI for mean difference		Post-hocs							95% CI for mean difference
		T	DF	p value	FDR p value	Cohen's d	Lower	Upper			T	DF	p value	FDR p value	Cohen's d	Lower	Upper			T	DF	p value	FDR p value	Cohen's d	Lower	Upper			T	DF	p value	FDR p value	Cohen's d	Lower	Upper
	CS+ vs. CS-									CS+ vs. CS-									CS+ vs. CS-									CS+ vs. CS-
	Trial 1	2.7	411	0.007	0.026	0.133	0.043	0.272		Trial 1	1.22	411	0.225	0.45	0.06	-0.039	0.164		Trial 1	1.06	411	0.289	0.578	0.052	-0.042	0.141		Trial 1
	Trial 2	2.5	411	0.013	0.026	0.123	0.03	0.25		Trial 2	3.16	411	0.002	0.008	0.156	0.056	0.239		Trial 2	2.77	411	0.006	0.024	0.136	0.033	0.195		Trial 2		No need for post-hocs as the ANOVA model is not significant
	Trial 3	-1.17	411	0.242	0.322	-0.058	-0.18	0.045		Trial 3	-0.76	411	0.444	0.592	-0.038	-0.134	0.059		Trial 3	-0.15	411	0.881	0.883	-0.007	-0.092	0.079		Trial 3
	Trial 4	0.82	411	0.41	0.41	0.041	-0.067	0.164		Trial 4	0.5	411	0.619	0.619	0.025	-0.077	0.13		Trial 4	0.15	411	0.883	0.883	0.007	-0.078	0.09		Trial 4
	Block comparison CS+ vs. CS-						95% CI for mean difference			Block comparison CS+ vs. CS-						95% CI for mean difference			Block comparison CS+ vs. CS-						95% CI for mean difference			Block comparison CS+ vs. CS-						95% CI for mean difference
		T	DF	p value	Cohen's d	Lower	Upper				T	DF	p value	Cohen's d	Lower	Upper				T	DF	p value	Cohen's d	Lower	Upper				T	DF	p value	Cohen's d	Lower	Upper
		2.49	411	0.013	0.123	0.015	0.125				2.03	411	0.043	0.1	0.002	0.098				1.95	411	0.052	0.096	0.0002905	0.082				1.64	411	0.101	0.081	-0.009	0.095
