## Supplementary Table 7 for "Neural Representation of Associative Threat Learning in Pulvinar Divisions, Lateral Geniculate Nucleus, and Mediodorsal Thalamus in Humans"

### Sheet: Sheet1
Activation during recall: RM-ANOVA for trial-level analysis and t-test for block-level comparisons in mediodorsal thalamus and lateral geniculate nucleus (LGN)
			A. Mediodorsal thalamus								B. LGN
	Main effects									Main effects
		F	DF	DF error	P-value	η²p					F	DF	DF error	P-value	η²p
	CS	18.53	1	411	2.099e-05	0.043				CS	6.83	1	411	0.009	0.016
	Trial	7.253	3	1233	8.775e-05	0.017				Trial	8.81	2.82	1159.58	1.479e-05	0.021
	Trial*CS	5.65	3	1233	0.0007569	0.014				Trial*CS	1.04	2.95	1159.58	0.37	0.003
	Post-hocs							95% CI for mean difference		Post-hocs							95% CI for mean difference
		T	DF	p value	FDR p value	Cohen's d	Lower	Upper			T	DF	p value	FDR p value	Cohen's d	Lower	Upper
	CS+ vs. CS-									CS+ vs. CS-
	Trial 1	5.08	411	5.611e-07	2.244e-06	0.25	0.215	0.485		Trial 1	2.46	411	0.014	0.056	0.121	0.019	0.172
	Trial 2	2.92	411	0.004	0.008	0.144	0.063	0.324		Trial 2	1.91	411	0.057	0.114	0.094	-0.002	0.147
	Trial 3	0.3	411	0.761	0.987	0.015	-0.115	0.157		Trial 3	0.31	411	0.754	0.754	0.015	-0.062	0.085
	Trial 4	-0.016	411	0.987	0.987	-0.0008052	-0.136	0.133		Trial 4	0.71	411	0.478	0.637	0.035	-0.05	0.107
	Block comparison CS+ vs. CS-						95% CI for mean difference			Block comparison CS+ vs. CS-						95% CI for mean difference
		T	DF	p value	Cohen's d	Lower	Upper				T	DF	p value	Cohen's d	Lower	Upper
		4.3	411	2.099e-05	0.212	0.077	0.205				2.61	411	0.009	0.129	0.013	0.091
