## Supplementary Table 8 for "Neural Representation of Associative Threat Learning in Pulvinar Divisions, Lateral Geniculate Nucleus, and Mediodorsal Thalamus in Humans"

### Sheet: Sheet1
Activation during renewal: RM-ANOVA for trial-level analysis and t-test for block-level comparisons in pulvinar divisions
		A. Anterior pulvinar								B. Medial pulvinar									C. Inferior pulvinar									D. Lateral pulvinar
	Main effects									Main effects									Main effects									Main effects
		F	DF	DF error	P-value	η²p					F	DF	DF error	P-value	η²p					F	DF	DF error	P-value	η²p					F	DF	DF error	P-value	η²p
	CS	8.57	1	317	0.004	0.026				CS	2.51	1	317	0.114	0.008				CS	0.086	1	317	0.769	0.0002716				CS	2.3	1	317	0.084	0.009
	Trial⊺	3.69	2.84	900.48	0.013	0.012				Trial	0.64	2.8	888.45	0.58	0.002				Trial	2.94	2.89	915.77	0.034	0.009				Trial	3.21	2.83	896.22	0.025	0.01
	Trial*CS	3.03	3	951	0.028	0.009				Trial*CS	0.55	3	951	0.645	0.002				Trial*CS	2.64	2.92	915.77	0.05	0.008				Trial*CS	2.4	3	951	0.067	0.008
	Post-hocs							95% CI for mean difference		Post-hocs							95% CI for mean difference		Post-hocs							95% CI for mean difference		Post-hocs							95% CI for mean difference
		T	DF	p value	FDR p value	Cohen's d	Lower	Upper			T	DF	p value	FDR p value	Cohen's d	Lower	Upper			T	DF	p value	FDR p value	Cohen's d	Lower	Upper			T	DF	p value	FDR p value	Cohen's d	Lower	Upper
	CS+ vs. CS-									CS+ vs. CS-									CS+ vs. CS-									CS+ vs. CS-
	Trial 1	4.16	317	4.178e-05	0.000167	0.233	0.123	0.345		Trial 1									Trial 1	2.42	317	0.016	0.064	0.136	0.02	0.189		Trial 1	3.06	317	0.002	0.008	0.171	0.066	0.305
	Trial 2	1.4	317	0.164	0.328	0.078	-0.035	0.204		Trial 2		No need for post-hocs as the ANOVA model is not significant							Trial 2	0.61	317	0.541	0.541	0.034	-0.06	0.114		Trial 2	-0.27	317	0.789	0.789	-0.015	-0.143	0.108
	Trial 3	0.44	317	0.657	0.876	0.025	-0.091	0.143		Trial 3									Trial 3	-0.1	317	0.32	0.426	-0.056	-0.144	0.047		Trial 3	1.24	317	0.217	0.434	0.069	-0.047	0.208
	Trial 4	-0.11	317	0.915	0.915	-0.006	-0.134	0.121		Trial 4									Trial 4	-1.25	317	0.213	0.426	-0.07	-0.149	0.033		Trial 4	-0.4	317	0.688	0.789	-0.023	-0.159	0.105
	Block comparison CS+ vs. CS-						95% CI for mean difference			Block comparison CS+ vs. CS-						95% CI for mean difference			Block comparison CS+ vs. CS-						95% CI for mean difference			Block comparison CS+ vs. CS-						95% CI for mean difference
		T	DF	p value	Cohen's d	Lower	Upper				T	DF	p value	Cohen's d	Lower	Upper				T	DF	p value	Cohen's d	Lower	Upper				T	DF	p value	Cohen's d	Lower	Upper
		2.93	317	0.004	0.164	0.028	0.141				1.58	317	0.114	0.089	-0.01	0.094				0.29	317	0.769	0.016	-0.036	0.049				1.73	317	0.084	0.097	-0.008	0.118
