## Supplementary Table 9 for "Neural Representation of Associative Threat Learning in Pulvinar Divisions, Lateral Geniculate Nucleus, and Mediodorsal Thalamus in Humans"

### Sheet: Sheet1
Activation during renewal: RM-ANOVA for trial-level analysis and t-test for block-level comparisons in mediodorsal thalamus and lateral geniculate nucleus (LGN)
			A. Mediodorsal thalamus								B. LGN
	Main effects									Main effects
		F	DF	DF error	P-value	η²p					F	DF	DF error	P-value	η²p
	CS	23.58	1	317	1.884e-06	0.069				CS	5.82	1	317	0.016	0.018
	Trial	5.48	2.86	907.23	0.001	0.017				Trial	6.36	3	951	0.0002874	0.02
	Trial*CS	0.79	3	951	0.503	0.002				Trial*CS	3.74	3	951	0.011	0.012
	Post-hocs							95% CI for mean difference		Post-hocs							95% CI for mean difference
		T	DF	p value	FDR p value	Cohen's d	Lower	Upper			T	DF	p value	FDR p value	Cohen's d	Lower	Upper
	CS+ vs. CS-									CS+ vs. CS-
	Trial 1	3.96	317	9.434e-05	0.00037736	0.222	0.137	0.408		Trial 1	4.08	317	5.655e-05	0.0002262	0.229	0.08	0.228
	Trial 2	2.79	317	0.006	0.012	0.156	0.062	0.361		Trial 2	1	317	0.318	0.598	0.056	-0.039	0.118
	Trial 3	1.53	317	0.126	0.126	0.086	-0.033	0.265		Trial 3	0.58	317	0.652	0.652	0.033	-0.057	0.105
	Trial 4	2.01	317	0.045	0.06	0.113	0.004	0.331		Trial 4	-0.76	317	0.449	0.598	-0.043	-0.109	0.048
	Block comparison CS+ vs. CS-						95% CI for mean difference			Block comparison CS+ vs. CS-						95% CI for mean difference
		T	DF	p value	Cohen's d	Lower	Upper				T	DF	p value	Cohen's d	Lower	Upper
		4.86	317	1.884e-06	0.272	0.114	0.27				2.41	317	0.016	0.135	0.009	0.085
